# A lack of distinct cell identities in single-cell measurements: revisiting Waddington’s landscape

**DOI:** 10.1101/2022.06.03.494765

**Authors:** Breanne Sparta, Timothy Hamilton, Juan V. Najar, Serena Hughes, Gunalan Natesan, Eric J. Deeds

## Abstract

The prevailing interpretation of Waddington’s landscape is that attractors in gene expression space produce and stabilize distinct cell types. This notion is often applied in single-cell omics, where transcriptome data is clustered to produce models of cell types. Here we apply graph theory to characterize the distribution of cells in epigenetic space, using data from various tissues, organisms, and single-cell omics technologies. We find that cells of different types exist in the same regions of epigenetic space, with highly heterogeneous density distributions that are inconsistent with expected densities near an attractor. The lack of attractor structure could not be explained by technical noise, scale variance among genes, nor the subset of genes that were used; nor could it be rescued by any standard set of transformations. These findings pose a challenge for the robust analysis of single-cell data and open the possibility for alternative explanations of canalization during development.
