## Supplemental Table 1 for "A lack of distinct cell identities in single-cell measurements: revisiting Waddington’s landscape"

### Sheet: Datasets
Short Name	Platform	No. cells	No. features	Reference	GEO accession no.
A20 & NIH3T3	10x-scRNA-seq	21123	15513	40k Mixture of Mouse Cell Lines, Multiplexed Samples, 4 Probe Barcodes (Next GEM), 10X Genomics (2023, August 3rd)	N/A
Jurkat & Raji cell lines (B & T)	10x-scRNA-seq	9389	20370	10k 1:1 Mixture of Raji and Jurkat Cells Multiplexed, 2 CMOs, 10X Genomics (2021, May 2nd)	N/A
Lymphocytes	10x-scRNA-seq	21082	32740	Zheng et al., 2017	SRP073767
NK cells	10x-scRNA-seq	8385	32740	Zheng et al., 2017	SRP073767
Monocytes	10x-scRNA-seq	2612	32740	Zheng et al., 2017	SRP073767
ERCC	10x-scRNA-seq	1015	92	Zheng et al., 2017	SRP073767
Mouse Bladder	10x-scRNA-seq	20000	31055	Li et al., 2021	GSE163029
Mouse Brain	10x-scRNA-seq	43745	49809	Yao et al., 2021	GSE185862
C. elegans (annotated cells)	10x-scRNA-seq	54649	20223	Packer et al., 2019	GSE126954
V3 PBMC	10x-scRNA-seq	23837	36601	20k Human PBMCs, 3' HT v3.1, Chromium X, 10X Genomics, (2021,August 9th)	N/A
B cells	10x-scRNA-seq	10086	32740	Zheng et al., 2017	SRP073767
T cell mix	10x-scRNA-seq	64343	19243	Zheng et al., 2017	SRP073767
Mouse Kidney	10x-scRNA-seq	43745	16275	Park et al., 2018	GSE107585
Hydra vulgaris	10x-scRNA-seq	24459	17091	Siebert et al., 2019	GSE121617
C. elegans all cells (subsampled)	10x-scRNA-seq	40000	20223	Packer et al., 2019	GSE126954
C. elegans all cells (full dataset)	10x-scRNA-seq	89702	20223	Packer et al., 2019	GSE126954
C. elegans transcription factors	10x-scRNA-seq	40000	677	Packer et al., 2019	GSE126954
P0 Mouse one well	sci-RNA-seq3	32611	24553	Qiu, C., Martin, B.K., Welsh, I.C. et al (2024).	N/A
V3 neurons	10x-scRNA-seq	11236	18550	10k Brain Cells from an E18 mouse (v3 chemistry), 10X Genomics (2018-11-19)	N/A
V3 heart	10x-scRNA-seq	7713	22615	10k Heart Cells from an E18 mouse (v3 chemistry), 10X Genomics (2018-11-19)	N/A
V3 Jellyfish	10x-scRNA-seq	5851	19780	Chari et al., 2021	N/A
Citeseq Lymph mRNA	10x-CITE-seq	19698	28864	Gayoso A, Steier Z, Lopez R, Regier J et al. 2021	N/A
Citeseq Lymph Protein	10x-CITE-seq	19698	210	Gayoso A, Steier Z, Lopez R, Regier J et al. 2021	N/A
scATAC PMBC	10x-scATAC-seq	9690	144024	10k Pbmcs scATACseq,Single Cell ATAC Dataset by Cell Ranger 2.0.0, 10x Genomics, (2021, May 3rd)	N/A
scATAC PMBC transcription factors	10x-scATAC-seq	9689	748	10k Pbmcs scATACseq,Single Cell ATAC Dataset by Cell Ranger 2.0.0, 10x Genomics, (2021, May 3rd)	N/A
Fallopian ATAC(D3_3203)	10x-scATAC-seq	14377	19281	Lengyel et al. (2022) Cell Reports	N/A
Ovary ATAC (D3_3203)	10x-scATAC-seq	8092	19281	Lengyel et al. (2022) Cell Reports	N/A
Heart ATAC (P2)	10x-snATAC-seq	7311	21956	Kuppe et al. (2022) Nature	N/A
Retina ATAC (Donor 2)	10x-snATAC-seq	29292	23124	Zuo et al. (2024) Nat Commun	GSE268630
Abseq PBMC mRNA (Bone Marrow)	ABseq	8357	462	Triana et al, 2021 Nat Immun	N/A
Abseq PBMC protein (Bone_Marrow)	ABseq	8357	197	Triana et al, 2021 Nat Immun	N/A
PBMC BD Rhap genes	BD Rhapsody	13387	499	Mair et al., 2020	GSE135325
PBMC BD Rhap protein	BD Rhapsody	13387	42	Mair et al., 2020	GSE135325
Citeseq Liver (Protein)	10x-CITE-seq	10157	198	Guilliams M, Bonnardel J, Haest B, Vanderborght B et al. 2022	N/A
PBMC Totalseq genes	10x-CITE-seq	5247	33538	5k Pbmcs Totalseq,Single Cell Gene Expression Dataset by Cell Ranger 3.1.0, 10x Genomics, (2019, July 24)	N/A
PBMC Totalseq protein	10x-CITE-seq	5247	32	5k Pbmcs Totalseq,Single Cell Gene Expression Dataset by Cell Ranger 3.1.0, 10x Genomics, (2019, July 24)	N/A
CosMx Pancreas	CosMx	38971	18946	"CosMX SMI Human Pancreas Dataset," 2025	N/A
Codex Intestine B4	Codex	51778	48	Hickey et al., 2023	N/A
Codex Intestine B9	Codex	135231	52	Hickey et al., 2023	N/A
Arabidopsis Root	Drop-seq	4727	27629	Shulse et al., 2019	GSE122687
MCF10A MERFISH	MERFISH	5129	337	Foreman and Wollman, 2020	N/A
TBI MERFISH	MERFISH	15058	170	Littman et al., 2021	N/A
MERFISH TBI marker genes	MERFISH	15058	96	Littman et al., 2021	N/A
MERFISH Brain (S1R1 subsampled)	Vizgen MERFISH	50000	483	Vizgen Data Release V1.0. May 2021	N/A
MERFISH Brain 2	MERFISH	18458	254	Zhang et al., 2021 Nature	N/A
Mass Spec	SCoPE2	1490	3042	Specht et al, 2021	N/A
A20. K562 scATAC Mixture	SNuBAR-ATAC	5930	279577	Wang et al. 2021	GSE162798
Parse Liver	Parse Bio	9934	33059	Performance of Evercode™ WT in Adult Mouse Hepatocytes	N/A
Parse PBMC	Parse Bio	30478	34971	Performance of Evercode™ WT v3 in Human Immune Cells (PBMCs)	N/A
