## Supplemental Table 2 for "A lack of distinct cell identities in single-cell measurements: revisiting Waddington’s landscape"

	avg	A20_mean	NIH3T3_mean	A20_mean_rank	NIH3T3_mean_rank	rank_diff	mean_diff
Cd74	31.778014486578600	64.18727881396460	0.015841769778777700	12135.0	2168.5	9966.5	64.17143704418580
Igkc	20.468541400369300	41.34691535150650	0.00703037120359955	12128.0	1707.5	10420.5	41.339884980302900
Pou2af1	16.960469630260900	34.25949306551890	0.006842894638170230	12126.0	1693.5	10432.5	34.25265017088070
Bcl2l1	14.432987738484100	28.263797226207600	0.8783277090363710	12122.0	7538.0	4584.0	27.385469517171200
Prkcb	13.1301424986981	26.521855571496900	0.005811773528308960	12120.0	1601.0	10519.0	26.516043797968600
Mzb1	13.111584528712800	26.434433285509300	0.05474315710536180	12119.0	2839.0	9280.0	26.37969012840400
Ighm	12.711546655304600	25.672405547584900	0.009467566554180730	12117.0	1877.0	10240.0	25.662937981030700
Iglc1	10.43123609335800	21.07173601147780	0.0031871016122984600	12111.0	1280.5	10830.5	21.068548909865500
Ltb	9.714197793873980	19.623242467718800	0.0029996250468691400	12108.0	1247.0	10861.0	19.620242842671900
Jchain	9.487052028594420	19.162505978001000	0.004780652418447690	12106.0	1492.5	10613.5	19.15772532558250
H2-Aa	9.151398949012920	18.48550932568150	0.003655793025871770	12104.0	1356.0	10748.0	18.48185353265560
Cxcr4	8.742792217014630	17.65920612147300	0.004405699287589050	12101.0	1444.5	10656.5	17.654800422185400
Mef2b	7.544240874875730	15.207077953132500	0.03440194975628050	12099.0	2589.0	9510.0	15.172676003376200
Cd79b	6.2233584244662200	12.571783835485400	0.001687289088863890	12083.0	957.5	11125.5	12.57009654639660
Ikzf3	5.310041187331350	10.72520325203250	0.0029996250468691400	12061.0	1247.0	10814.0	10.722203626985700
Irf8	4.992709368934340	10.085509325681500	0.0015935508061492300	12045.0	927.0	11118.0	10.083915774875300
Pim1	5.279174359702690	10.064753706360600	0.5891451068616420	12044.0	6315.5	5728.5	9.475608599498950
Il9r	4.709558301377650	9.511716881874700	0.0032808398950131200	12031.0	1303.5	10727.5	9.508436041979690
Ighg3	4.62685224636652	9.346054519368720	0.0018747656542932100	12023.0	1004.5	11018.5	9.34417975371443
Rac2	4.6083889599015300	9.30521281683405	0.005343082114735660	12022.0	1548.5	10473.5	9.299869734719310
Cth	4.876674714765900	9.062458153993310	0.7744656917885260	12010.0	7131.0	4879.0	8.287992462204780
Bmp2k	4.982625574018840	9.048589191774270	0.9978440194975630	12008.0	7981.0	4027.0	8.050745172276710
Rhox5	4.4205368555602900	8.381635581061690	0.5385264341957260	11986.0	6051.0	5935.0	7.843109146865970
Coro1a	4.02636936041282	8.120325203252030	0.01415448068991380	11978.0	2102.0	9876.0	8.10617072256212
Cdkn2a	3.968281020688350	8.014921090387380	0.0024371953505811800	11973.0	1138.5	10834.5	8.012483895036790
Psmb8	3.889267622970220	7.846293639406980	0.01124859392575930	11966.0	1975.0	9991.0	7.835045045481220
Batf	3.7156180466789800	7.50416068866571	0.0027184101987251600	11943.0	1187.0	10756.0	7.5014422784669800
Mef2c	3.9686124130095200	7.478144428503110	0.5291526059242600	11939.0	5999.5	5939.5	6.948991822578850
Gstt2	3.3302561189225000	6.725203252032520	0.003093363329583800	11892.0	1263.5	10628.5	6.722109888702940
Grap	3.327652322113340	6.721759923481590	0.0013123359580052500	11891.0	819.5	11071.5	6.720447587523580
Neil1	3.378023954930640	6.6451458632233400	0.1761342332208470	11882.0	3827.5	8054.5	6.469011630002490
Cd52	3.2170146286038900	6.495456719273080	0.004030746156730410	11868.0	1397.5	10470.5	6.491425973116340
Ikzf1	3.1233726269942700	6.307125777140120	0.0031871016122984600	11841.0	1280.5	10560.5	6.303938675527830
Sft2d2	3.1638498319367500	6.259875657580110	0.1296400449943760	11839.0	3491.0	8348.0	6.13023561258573
Il21r	3.0890498508734600	6.239789574366330	0.0012185976752905900	11836.0	788.5	11047.5	6.238570976691040
Il16	3.075983525067460	6.206695361071260	0.007780277465316840	11832.0	1762.0	10070.0	6.198915083605940
Slc12a6	3.2389338635610500	6.097847919655670	0.43710161229846300	11819.0	5432.0	6387.0	5.660746307357200
Rhoh	3.0186053117454900	6.097465327594450	0.0012185976752905900	11818.0	788.5	11029.5	6.096246729919160
Laptm5	3.0197888557496600	6.09583931133429	0.005155605549306340	11817.0	1529.5	10287.5	6.090683705784980
Ccndbp1	3.277706765137530	5.88780487804878	0.7197225346831650	11793.0	6918.5	4874.5	5.168082343365620
Lcp1	2.908109643516550	5.859971305595410	0.015185601799775000	11787.0	2143.0	9644.0	5.844785703795630
Pax5	2.888226104246560	5.834241989478720	0.0010311211098612700	11782.0	716.0	11066.0	5.833210868368860
H2-Ab1	2.85319320172324	5.755906264945000	0.00843644544431946	11772.0	1814.0	9958.0	5.747469819500680
Gcsam	2.8229418169767600	5.703012912482070	0.0003749531308586430	11765.0	373.5	11391.5	5.7026379593512100
Hpse	2.7735643611229500	5.602104256336680	0.0014998125234345700	11752.0	890.0	10862.0	5.600604443813250
Bcl2l11	2.9368460919377000	5.456241032998570	0.46775403074615700	11736.0	5620.0	6116.0	4.988487002252410
Isyna1	2.9893481039625100	5.402008608321380	0.624859392575928	11725.5	6501.0	5224.5	4.77714921574545
Rbm38	2.877337499408230	5.359732185557150	0.4445069366329210	11715.0	5472.5	6242.5	4.915225248924230
Srgn	2.6505231264498400	5.350263032042090	0.004686914135733030	11714.0	1480.5	10233.5	5.345576117906350
Cd79a	2.639161104009850	5.309230033476810	0.0224034495688039	11705.0	2357.0	9348.0	5.2868265839080000
Dock2	2.542773280310560	5.135820181731230	0.0014998125234345700	11676.0	890.0	10786.0	5.134320369207800
Elf1	3.0086635421105000	5.1165949306551900	0.942819647544057	11668.0	7791.0	3877.0	4.173775283111130
Slc41a2	2.7551010746579600	5.0905786704925900	0.46625421822272200	11665.0	5604.5	6060.5	4.624324452269870
Zbtb20	2.9065947071912100	4.988713534194170	0.8660479940007500	11646.0	7499.0	4147.0	4.122665540193420
Apobec1	2.506651517303410	4.9846963175514100	0.07808398950131230	11643.0	3067.5	8575.5	4.906612328050100
Cd37	2.4467168489324400	4.926542324246770	0.016404199475065600	11628.0	2193.5	9434.5	4.910138124771710
Parvg	2.424797613975290	4.887039693926350	0.011717285339332600	11623.0	1996.5	9626.5	4.875322408587020
Esf1	2.914027363537380	4.8845528455284600	0.9828458942632170	11622.0	7925.0	3697.0	3.9017069512652400
H2-Eb1	2.3929839511433000	4.8329985652797700	0.001687289088863890	11613.0	957.5	10655.5	4.831311276190910
Havcr1	2.3895280026511400	4.827355332376850	0.0003749531308586430	11612.0	373.5	11238.5	4.826980379245990
Bmyc	2.374804715239310	4.797226207556190	0.0007499062617172850	11601.0	549.0	11052.0	4.796476301294480
St6gal1	2.483927472423430	4.780009564801530	0.23368953880764900	11594.0	4241.5	7352.5	4.546320025993880
Zcwpw1	2.6088623775032000	4.751410808225730	0.5090926134233220	11587.0	5862.0	5725.0	4.242318194802410
Dgkd	2.8438668749704100	4.727690100430420	0.9976565429321340	11579.0	7979.5	3599.5	3.7300335574982800
Elmo1	2.343843204090330	4.707508369201340	0.027371578552680900	11572.0	2468.0	9104.0	4.680136790648660
Slc25a33	2.7495620887184600	4.673075083692010	0.8644544431946010	11565.0	7490.5	4074.5	3.808620640497410
Bcl6	2.5848127633385400	4.669153515064560	0.5420884889388830	11564.0	6068.5	5495.5	4.127065026125680
Rgs13	2.2986791648913500	4.642945958871350	0.0012185976752905900	11556.0	788.5	10767.5	4.641727361196060
Rftn1	2.2444728495005400	4.5337159253945500	0.0009373828271466070	11535.0	665.5	10869.5	4.532778542567400
Rasgrp3	2.249443734318040	4.531994261119080	0.012467191601049900	11534.0	2029.5	9504.5	4.519527069518030
Cyfip2	2.2250153860720500	4.486370157819230	0.008811398575178100	11525.0	1843.5	9681.5	4.477558759244050
Hist1h3c	2.605643137811860	4.470683883309420	0.7778402699662540	11521.0	7147.0	4374.0	3.6928436133431700
Csk	2.677318562704160	4.46571018651363	0.9246344206974130	11520.0	7735.0	3785.0	3.541075765816220
Ccng2	2.4641859584339300	4.4515542802486800	0.5164979377577800	11517.0	5917.0	5600.0	3.9350563424909000
Ms4a1	2.1938171661222400	4.431850789096130	0.00046869141357330300	11509.0	423.5	11085.5	4.431382097682550
Slc25a19	2.3454054821758300	4.332185557149690	0.39829396325459300	11487.0	5215.0	6272.0	3.933891593895100
Tmem156	2.1191118685792700	4.280918220946920	0.00046869141357330300	11468.0	423.5	11044.5	4.2804495295333400
Ctsh	2.1131941485584400	4.268866571018650	0.0005624296962879640	11463.0	468.5	10994.5	4.268304141322360
Tgfbr1	2.5568811248402200	4.2535628885700600	0.8940757405324330	11455.0	7600.0	3855.0	3.359487148037630
Rnf114	2.524452019126070	4.241511238641800	0.8416760404949380	11442.0	7401.0	4041.0	3.3998351981468600
Arhgef6	2.0747052975429600	4.1662362505978	0.024934383202099700	11425.0	2411.0	9014.0	4.1413018673957000
Chchd10	2.0671779576764700	4.144045911047350	0.031777277840270000	11413.0	2552.0	8861.0	4.112268633207080
Snrnp25	2.435354826492450	4.1283596365375400	0.7761529808773900	11405.5	7141.0	4264.5	3.352206655660150
Cox16	2.4277801448657900	4.056432329029170	0.8316460442444690	11382.0	7364.0	4018.0	3.2247862847847000
Hcls1	1.9948870899020000	4.027355332376850	0.0029996250468691400	11374.0	1247.0	10127.0	4.024355707329980
Birc3	2.0889078255929600	3.9528455284552800	0.2621859767529060	11338.0	4426.0	6912.0	3.6906595517023800
Prkcd	2.3928419258628000	3.935915829746530	0.8805774278215220	11334.0	7547.0	3787.0	3.0553384019250100
Kcnn4	2.04724707664631	3.857293161166910	0.27334083239595100	11297.5	4486.0	6811.5	3.5839523287709600
Ptp4a3	1.996023292146000	3.8374940219990400	0.19131983502062200	11289.0	3951.5	7337.5	3.646174186978420
Pfkp	2.1996875443829	3.809660449545670	0.6218597675290590	11272.0	6486.0	4786.0	3.187800682016610
Dcaf12	2.3854092695166400	3.80545193687231	0.9937195350581180	11268.0	7967.0	3301.0	2.8117324018141900
Ptprc	1.8826871183070600	3.8007651841224300	0.002905886764154480	11267.0	1226.5	10040.5	3.797859297358280
Mif4gd	2.2110495668228900	3.7864179818268800	0.6671353580802400	11261.0	6698.0	4563.0	3.1192826237466400
Epb41	1.9180040713913700	3.6901960784313700	0.18119610048743900	11225.5	3866.0	7359.5	3.5089999779439300
Tspan13	1.8145623254272600	3.663605930176950	0.0024371953505811800	11216.5	1138.5	10078.0	3.6611687348263700
Nup210	1.8238413104199200	3.6601626016260200	0.024184476940382500	11214.0	2392.5	8821.5	3.635978124685630
Baz1a	2.1749751455759100	3.5748445719751300	0.803055868016498	11174.0	7249.0	3925.0	2.7717887039586300
Blnk	1.7649008190124500	3.564992826398850	0.0007499062617172850	11170.0	549.0	10621.0	3.564242920137140
Ncf1	1.7524972778487900	3.531037780966050	0.009467566554180730	11155.0	1877.0	9278.0	3.5215702144118600
Unc93b1	1.7292524736069700	3.4911525585844100	0.002530933633295840	11135.0	1155.5	9979.5	3.4886216249511100
Klhl6	1.7151446290773100	3.4642754662840700	0.0009373828271466070	11125.0	665.5	10459.5	3.4633380834569300
Rab30	1.8915400274582200	3.446963175514110	0.36717285339332600	11120.0	5034.0	6086.0	3.079790322120780
Gnaz	1.6943142546039900	3.4227642276422800	0.0003749531308586430	11110.0	373.5	10736.5	3.422389274511420
Map4k1	1.6972967854944800	3.4067910090865600	0.021934758155230600	11099.0	2346.0	8753.0	3.384856250931330
Mapre2	2.0264640439331500	3.402008608321380	0.6783839520059990	11097.0	6751.0	4346.0	2.723624656315380
Lrrc8d	1.7023623538323200	3.399617407938790	0.03899512560929880	11095.0	2654.0	8441.0	3.3606222823294900
Plek	1.650570468210010	3.320420851267340	0.0140607424071991	11053.0	2098.5	8954.5	3.306360108860140
Ctss	1.6381669270463500	3.30779531324725	0.0018747656542932100	11046.0	1004.5	10041.5	3.3059205475929600
Sept1	1.632817308147520	3.2901960784313700	0.00853018372703412	11038.0	1821.0	9217.0	3.2816658947043400
Zfp280d	2.0130663258059900	3.2461979913916800	0.8045556805399330	11016.0	7254.0	3762.0	2.441642310851750
Smim4	1.7907020783032700	3.2241989478718300	0.3858267716535430	11004.0	5149.0	5855.0	2.8383721762182900
Chst3	1.632012498224680	3.2233381157341000	0.0724596925384327	11003.0	3007.5	7995.5	3.1508784231956700
Lat2	1.625905411163190	3.2216164514586300	0.06205474315710540	11000.0	2905.0	8095.0	3.159561708301530
Sumo3	1.767409932301280	3.185844093735060	0.37729658792650900	10986.5	5092.5	5894.0	2.808547505808550
Scimp	1.5518155565023900	3.1349593495935000	0.00028121484814398200	10947.0	313.5	10633.5	3.134678134745350
Sh3bp5	1.863655730720070	3.134672405547590	0.6180164979377580	10946.0	6467.0	4479.0	2.5166559076098300
Mybl1	1.7434550016569600	3.1248206599713100	0.3896700412448440	10938.0	5163.5	5774.5	2.735150618726460
Haus4	1.8294749798797500	3.1170731707317100	0.5675853018372700	10932.0	6207.0	4725.0	2.5494878688944400
Aim2	1.5432466979122300	3.112099473935920	0.005718035245594300	10928.5	1589.0	9339.5	3.1063814386903200
Tmem243	1.7771623348956100	3.093065518890480	0.48753280839895000	10916.0	5732.0	5184.0	2.605532710491530
Cntrl	1.743928419258630	3.090004782400770	0.4247281589801280	10912.0	5366.5	5545.5	2.6652766234206400
Lsm1	2.0064384793826600	3.072883787661410	0.9612860892388450	10903.5	7855.0	3048.5	2.111597698422560
Ints7	1.927614448705200	3.0681970349115300	0.8098050243719540	10897.0	7275.5	3621.5	2.2583920105395700
Dock8	1.6460256592340100	3.058153993304640	0.26209223847019100	10890.0	4425.0	6465.0	2.7960617548344500
Tec	1.5250201202480700	3.052128168340510	0.02840269966254220	10885.0	2489.5	8395.5	3.0237254686779600
Uvrag	1.8173081475169200	3.04026781444285	0.618766404199475	10882.0	6471.0	4411.0	2.421501410243380
Cd53	1.4998343038394200	3.0265901482544200	0.0035620547431571100	10872.0	1345.0	9527.0	3.0230280935112700
Cnst	1.6876390664204900	3.0239120038259200	0.37804649418822600	10868.0	5099.5	5768.5	2.6458655096376900
Irf5	1.534677839322070	3.008990913438550	0.08980127484064490	10854.0	3159.0	7695.0	2.919189638597900
Mtmr14	1.5996307342707000	3.0055475848876100	0.22178477690288700	10850.0	4165.0	6685.0	2.783762807984730
