## Supplemental Table 3 for "A lack of distinct cell identities in single-cell measurements: revisiting Waddington’s landscape"

	avg	A20_mean	NIH3T3_mean	A20_mean_rank	NIH3T3_mean_rank	rank_diff	mean_diff
Col1a2	58.721488424939600	0.0109038737446198	116.25984251968500	2683.5	12559.0	9875.5	116.24893864594000
Vim	52.518486957345100	0.29335246293639400	103.70088113985800	4943.0	12558.0	7615.0	103.40752867692100
Col1a1	48.11366756616010	0.008799617407938790	95.25806149231350	2578.5	12557.0	9978.5	95.24926187490550
Fn1	36.52284239928040	0.006886657101865140	72.30971128608920	2473.5	12556.0	10082.5	72.30282462898740
Dlk1	33.99171519197080	0.0040172166427546600	67.30080614923140	2206.5	12555.0	10348.5	67.2967889325886
Bgn	28.92908204327040	0.003634624581539930	57.27699662542180	2146.5	12554.0	10407.5	57.27336200084030
Il1rl1	27.83615016806330	0.00392156862745098	55.112673415823000	2190.5	12552.0	10361.5	55.10875184719560
Lox	22.591914027363500	0.003347680535628890	44.72947131608550	2096.5	12549.0	10452.5	44.72612363554990
Igf2	20.634426927993200	0.0031563845050215200	40.85376827896510	2065.0	12548.0	10483.0	40.85061189446010
S100a4	17.087345547507500	0.002773792443806790	33.83080239970000	2000.0	12546.0	10546.0	33.828028607256200
Sparc	16.57245656393510	0.004208512673362030	32.80989876265470	2228.0	12545.0	10317.0	32.8056902499813
Thbs1	16.317663210718200	0.0020086083213773300	32.3075553055868	1800.5	12543.0	10742.5	32.30554669726540
S100a6	15.64687781091700	0.0030607364897178400	30.978346456692900	2048.0	12542.0	10494.0	30.975285720203200
Spp1	14.479524688727900	0.007556193208990910	28.66254218222720	2512.5	12540.0	10027.5	28.65498598901820
Col6a1	14.216304502201400	0.002773792443806790	28.14604424446940	2000.0	12539.0	10539.0	28.143270452025600
Acta2	13.475358613833300	0.003347680535628890	26.678383952006000	2096.5	12538.0	10441.5	26.67503627147040
Serpinh1	13.14538654547180	0.003347680535628890	26.025028121484800	2096.5	12536.0	10439.5	26.021680440949200
Lmna	12.5972163045022	0.034241989478718300	24.909355080614900	3220.0	12534.0	9314.0	24.875113091136200
S100a11	12.007432656346200	0.026398852223816400	23.749250093738300	3089.0	12533.0	9444.0	23.722851241514500
Cd63	11.916583818586400	0.020468675274988000	23.57517810273720	2968.0	12532.0	9564.0	23.55470942746220
Anxa2	11.693225394120200	0.006982305117168820	23.146137982752200	2479.0	12530.0	10051.0	23.139155677635000
Cav1	11.06220707285900	0.0015303682448589200	21.90204349456320	1672.0	12526.0	10854.0	21.900513126318300
Thy1	10.60711073237700	0.004591104734576760	20.997937757780300	2266.5	12522.0	10255.5	20.993346653045700
Tpm4	10.855370922690900	0.6685796269727400	20.838770153730800	6615.0	12518.0	5903.0	20.170190526758000
Crabp1	10.207120200729100	0.0011477761836441900	20.209317585301800	1501.0	12516.0	11015.0	20.208169809118200
Axl	9.996449367987500	0.001052128168340510	19.792275965504300	1443.0	12512.0	11069.0	19.791223837336000
Col6a2	9.875869904843060	0.0013390722142515500	19.553243344581900	1602.5	12511.0	10908.5	19.551904272367700
Fbln2	9.74179804005113	0.0028694404591104700	19.286276715410600	2016.0	12509.0	10493.0	19.28340727495150
Cald1	9.49102873644842	0.0023912003825920600	18.79021372328460	1913.0	12507.0	10594.0	18.787822522902000
S100a10	9.334374852057	0.002773792443806790	18.47965879265090	2000.0	12506.0	10506.0	18.476885000207100
Actn1	9.310656630213510	0.0031563845050215200	18.432320959880000	2065.0	12504.0	10439.0	18.429164575375000
Ccn1	9.293660938313690	0.0015303682448589200	18.400262467191600	1672.0	12503.0	10831.0	18.398732098946700
Ahnak	9.206268049046060	0.0022955523672883800	18.22647169103860	1886.0	12502.0	10616.0	18.22417613867130
Emp1	9.179614638072240	0.0018173122907699700	18.17416572928380	1753.0	12500.0	10747.0	18.17234841699310
Lrp1	8.841215736401080	0.008799617407938790	17.497281589801300	2578.5	12498.0	9919.5	17.488481972393300
Tnc	8.723382095346300	0.0013390722142515500	17.271278590176200	1602.5	12494.0	10891.5	17.269939517962000
Msln	8.268711830705870	0.0011477761836441900	16.371203599550100	1501.0	12490.0	10989.0	16.370055823366400
Loxl1	7.692562609477820	0.0020086083213773300	15.229565054368200	1800.5	12487.0	10686.5	15.227556446046800
Ptms	7.778771954741280	0.5383070301291250	14.874671916010500	6071.5	12486.0	6414.5	14.336364885881400
Prrx1	7.455143682242110	0.001052128168340510	14.760404949381300	1443.0	12484.0	11041.0	14.759352821213000
Anxa5	7.362874591677320	0.02458153993304640	14.554649418822600	3045.5	12481.0	9435.5	14.5300678788896
Tagln	7.156085783269420	0.007269249163079870	14.162167229096400	2495.0	12479.0	9984.0	14.154897979933300
Lgals3	7.12592908204327	0.0015303682448589200	14.108080239970000	1672.0	12478.0	10806.0	14.106549871725100
Egr1	7.243762723098050	0.32022955523672900	14.029058867641500	5085.0	12477.0	7392.0	13.708829312404800
Ifitm2	7.075178715144630	0.015208034433285500	13.99418822647170	2829.5	12476.0	9646.5	13.978980192038400
Cnn3	6.7693509444681200	0.013103778096604500	13.390701162354700	2757.0	12474.0	9717.0	13.3775973842581
Zyx	6.659044643279840	0.07010999521759920	13.116422947131600	3619.0	12472.0	8853.0	13.04631295191400
Plec	6.832268143729580	0.4456241032998570	13.091394825646800	5654.0	12471.0	6817.0	12.645770722346900
Ccn2	6.154807555744920	0.0005738880918220950	12.186164229471300	1104.0	12462.0	11358.0	12.185590341379500
Efemp1	6.043649102873650	0.000860832137733142	11.96578552680920	1325.0	12458.0	11133.0	11.964924694671400
Cavin1	6.002556455049000	0.0012434241989478700	11.884045744282000	1552.5	12456.0	10903.5	11.882802320083000
Lgals1	5.930028878473700	0.007364897178383550	11.734439445069400	2501.0	12454.0	9953.0	11.727074547891000
Tpm2	5.870899020025570	0.0022955523672883800	11.622328458942600	1886.0	12453.0	10567.0	11.620032906575300
Ptgs2	5.727074752639300	0.0006695361071257770	11.339145106861600	1179.5	12448.0	11268.5	11.338475570754500
Fgf7	5.688775268664490	0.009851745576279290	11.254311961004900	2632.5	12446.0	9813.5	11.244460215428600
Gsn	5.5387965724565600	0.022477283596365400	10.944975628046500	3008.0	12444.0	9436.0	10.922498344450100
Fstl1	5.256213606021870	0.0052606408417025300	10.402324709411300	2336.0	12440.0	10104.0	10.39706406856960
Vcl	5.350991809875490	0.20191296030607400	10.397262842144700	4475.0	12439.0	7964.0	10.19534988183870
Tm4sf1	5.137480471523930	0.0012434241989478700	10.17116610423700	1552.5	12435.0	10882.5	10.169922680038000
Flnc	5.133314396629270	0.0040172166427546600	10.160198725159400	2206.5	12434.0	10227.5	10.156181508516600
Fhl1	5.079344790039290	0.0	10.057274090738700	0.0	12430.0	12430.0	10.057274090738700
Grb10	5.00776404866733	0.0009564801530368250	9.914604424446940	1386.5	12425.0	11038.5	9.913647944293910
Il6st	5.218766273730060	0.6912482065997130	9.65588676415448	6713.0	12422.0	5709.0	8.964638557554770
Ctsl	4.852814467641910	0.09124820659971310	9.51931008623922	3776.5	12419.0	8642.5	9.428061879639510
Anxa3	4.736543104672630	0.0005738880918220950	9.377952755905510	1104.0	12415.0	11311.0	9.37737886781369
Serpinf1	4.698480329498650	0.000860832137733142	9.302305961754780	1325.0	12414.0	11089.0	9.301445129617050
Plk2	4.694692988685320	0.0009564801530368250	9.294713160854890	1386.5	12413.0	11026.5	9.293756680701860
Nr2f2	4.682952232163990	0.0009564801530368250	9.271466066741660	1386.5	12410.0	11023.5	9.270509586588620
Ckap4	4.681200587037830	0.0013390722142515500	9.267622797150360	1602.5	12409.0	10806.5	9.266283724936100
Timp1	4.683141599204660	0.03280726924916310	9.240626171728530	3204.5	12408.0	9203.5	9.20781890247937
Marcks	4.675850968139000	0.05471066475370640	9.204724409448820	3471.5	12405.0	8933.5	9.150013744695110
App	4.6481086966813400	0.0023912003825920600	9.201068616422950	1913.0	12404.0	10491.0	9.198677416040360
Timp2	4.628935283813850	0.0013390722142515500	9.16413573303337	1602.5	12403.0	10800.5	9.162796660819120
Psap	5.032665814514980	0.9589670014347200	9.025028121484810	7679.0	12395.0	4716.0	8.066061120050090
Lbh	4.6677555271505	0.22285987565758000	9.023903262092240	4587.5	12394.0	7806.5	8.801043386434660
Insig1	4.98660228187284	0.9176470588235290	8.974315710536180	7552.5	12391.0	4838.5	8.056668651712650
Anxa1	4.5238839180040700	0.00047824007651841200	8.95697412823397	1013.5	12390.0	11376.5	8.956495888157450
Sgk1	4.490697344127260	0.013103778096604500	8.878890138732660	2757.0	12385.0	9628.0	8.865786360636050
Nfix	4.449888746863610	0.12721186035389800	8.686257967754030	4026.0	12381.0	8355.0	8.559046107400130
Col3a1	4.3737158547554800	0.001052128168340510	8.659073865766780	1443.0	12379.0	10936.0	8.658021737598440
Myadm	4.760166642995790	0.8083213773314200	8.633108361454820	7190.0	12378.0	5188.0	7.8247869841234000
Jun	4.3707333238649800	0.19684361549497800	8.461286089238850	4453.5	12375.0	7921.5	8.264442473743870
Amotl2	4.220328551815560	0.0009564801530368250	8.355455568053990	1386.5	12372.0	10985.5	8.354499087900960
Ifitm3	4.172229323486250	0.0020086083213773300	8.259186351706040	1800.5	12367.0	10566.5	8.25717774338466
Mmp2	4.14609667187426	0.0005738880918220950	8.208848893888260	1104.0	12365.0	11261.0	8.208275005796440
Tuba1a	4.484211522984430	0.7397417503586800	8.153918260217470	6908.0	12359.0	5451.0	7.414176509858790
Igfbp6	4.008142782748660	0.0023912003825920600	7.933914510686160	1913.0	12354.0	10441.0	7.9315233103035700
Serpine1	3.9738200066278500	0.001052128168340510	7.8672665916760400	1443.0	12350.0	10907.0	7.8662144635077
Palld	3.9572503905695200	0.0009564801530368250	7.834551931008620	1386.5	12349.0	10962.5	7.833595450855590
Tnfrsf12a	3.877574208209060	0.06379722620755620	7.6152043494563200	3551.0	12338.0	8787.0	7.551407123248760
Fkbp9	3.8414997869620800	0.000860832137733142	7.605455568053990	1325.0	12336.0	11011.0	7.60459473591626
Col5a1	3.816455995833930	0.0014347202295552400	7.55530558680165	1644.0	12332.0	10688.0	7.553870866572100
Col5a2	3.7832694219571100	0.002582496413199430	7.488470191226100	1952.5	12326.0	10373.5	7.485887694812900
Gask1b	3.77380106992378	0.0023912003825920600	7.469910011248590	1913.0	12325.0	10412.0	7.467518810866000
Ctnna1	3.732566396818630	0.0011477761836441900	7.389482564679420	1501.0	12319.0	10818.0	7.388334788495770
Col6a3	3.6754248922975000	0.000860832137733142	7.276621672290960	1325.0	12313.0	10988.0	7.2757608401532300
Col4a1	3.6196089570610200	0.0037302725968436200	7.163292088488940	2161.5	12304.0	10142.5	7.159561815892100
Fbln5	3.6133598447190300	0.0	7.154574428196480	0.0	12302.0	12302.0	7.154574428196480
Idh2	3.8435828244094100	0.5357245337159250	7.085395575553060	6059.0	12296.0	6237.0	6.54967104183713
Ctsb	4.0457794820811400	0.9550454328072690	7.074803149606300	7664.0	12295.0	4631.0	6.11975771679903
Gas2	3.6812479287979900	0.24170253467240600	7.052118485189350	4682.0	12293.0	7611.0	6.810415950516950
Myh10	3.515741135255410	0.000860832137733142	6.960442444694410	1325.0	12282.0	10957.0	6.95958161255668
Ankrd1	3.4829806372200900	0.0006695361071257770	6.895763029621300	1179.5	12278.0	11098.5	6.895093493514170
Myof	3.4732282346257600	0.006886657101865140	6.8703599550056200	2473.5	12275.0	9801.5	6.863473297903760
Nid1	3.4671211475642700	0.0040172166427546600	6.8610798650168700	2206.5	12274.0	10067.5	6.857062648374120
Aebp1	3.4582682384131000	0.00047824007651841200	6.847019122609670	1013.5	12271.0	11257.5	6.846540882533160
Mmd	3.5613785920560500	0.28560497369679600	6.771747281589800	4899.0	12266.0	7367.0	6.486142307893010
Cebpd	3.461582161624770	0.15858440937350500	6.698631421072370	4234.0	12261.0	8027.0	6.540047011698860
Wls	3.3785447142924800	0.001052128168340510	6.688601424821900	1443.0	12260.0	10817.0	6.687549296653560
Ptprs	3.717511717085640	0.765088474414156	6.610986126734160	7014.0	12253.0	5239.0	5.8458976523200000
Mgp	3.288690053496190	0.00047824007651841200	6.511248593925760	1013.5	12243.0	11229.5	6.510770353849240
Fhl3	3.518250248544240	0.5230989956958390	6.453599550056240	6010.0	12237.0	6227.0	5.930500554360400
Ccnd2	3.2343890545850500	0.001721664275466280	6.402512185976750	1727.5	12231.0	10503.5	6.400790521701290
Pgrmc1	3.670738058041000	0.9284552845528460	6.358267716535430	7581.5	12228.0	4646.5	5.429812431982590
Ugdh	3.533588978838230	0.8669536107125780	6.146981627296590	7385.0	12208.0	4823.0	5.28002801658401
Cttn	3.089475926714960	0.003443328550932570	6.113892013498310	2115.5	12206.0	10090.5	6.11044868494738
Hspg2	3.069592387444970	0.0006695361071257770	6.077240344956880	1179.5	12201.0	11021.5	6.0765708088497500
Rbfox2	3.03285518155565	0.003825920612147300	6.00140607424072	2175.0	12190.0	10015.0	5.997580153628570
Pcolce	3.0285944231406500	0.009182209469153520	5.98772028496438	2597.0	12187.0	9590.0	5.978538075495230
Hmga2	2.9938455711783400	0.008512673362027740	5.919572553430820	2561.5	12180.0	9618.5	5.911059880068790
Ptn	2.9851820290678400	0.00047824007651841200	5.91029246344207	1013.5	12176.0	11162.5	5.909814223365550
Foxg1	2.974388107749850	0.00047824007651841200	5.8889201349831300	1013.5	12172.0	11158.5	5.8884418949066100
Rbms1	3.444397102684280	0.9644189383070300	5.874859392575930	7693.0	12168.0	4475.0	4.9104404542689000
Tceal9	3.260569047957200	0.6353897656623630	5.833333333333330	6477.0	12164.0	5687.0	5.19794356767097
Capn2	2.8987833167637200	0.003347680535628890	5.736407949006380	2096.5	12156.0	10059.5	5.733060268470750
Eps8	2.864365857122570	0.0	5.671541057367830	0.0	12147.0	12147.0	5.671541057367830
Elk3	2.968281020688350	0.23558106169297000	5.6464191976003000	4648.5	12145.0	7496.5	5.41083813590733
Ptov1	2.979453676087680	0.3065518890483020	5.598987626546680	5007.0	12135.0	7128.0	5.292435737498380
Pttg1ip	3.274913601287700	0.9434720229555240	5.559805024371950	7627.5	12129.0	4501.5	4.61633300141643
Pla2g4a	2.801638024901770	0.0013390722142515500	5.546025496812900	1602.5	12128.0	10525.5	5.544686424598650
Parva	2.7675992993419500	0.000860832137733142	5.479096362954630	1325.0	12114.0	10789.0	5.478235530816900
Ank	3.19405387492307	0.9054997608799620	5.4369141357330300	7506.0	12102.0	4596.0	4.531414374853070
Ubqln2	3.1836860294465700	0.9336202773792440	5.388826396700410	7595.0	12093.0	4498.0	4.4552061193211700
Hdgfl3	2.715949439000140	0.0014347202295552400	5.376265466816650	1644.0	12091.0	10447.0	5.374830746587090
Rassf8	2.698338304218150	0.005547584887613580	5.337364079490060	2366.0	12082.0	9716.0	5.3318164946024500
Myo1c	3.1741703356530800	0.9810616929698710	5.323490813648290	7747.0	12079.5	4332.5	4.342429120678420
Papss1	2.9392131799460300	0.5170731707317070	5.312992125984250	5980.0	12076.0	6096.0	4.795918955252540
Flnb	3.091274913601290	0.8585365853658540	5.279433820772400	7361.0	12071.0	4710.0	4.42089723540655
Efemp2	2.6874970411399900	0.044763271162123400	5.2774653168354000	3380.0	12069.0	8689.0	5.232702045673270
Rnf11	3.0022250627278300	0.7073170731707320	5.251312335958010	6782.0	12066.0	5284.0	4.5439952627872700
Ctsd	2.9091985040003800	0.5256814921090390	5.245125609298840	6017.5	12065.0	6047.5	4.719444117189800
Ltbp3	2.7121620981868100	0.13228120516499300	5.24053243344582	4061.5	12063.0	8001.5	5.108251228280830
Epb41l3	2.6334327510296800	0.0007651841224294600	5.213535808024000	1254.0	12057.0	10803.0	5.212770623901570
Marcksl1	3.008379491549500	0.8269727403156390	5.14623172103487	7259.0	12045.0	4786.0	4.319258980719230
Ptprn	2.5966482033802000	0.0007651841224294600	5.140701162354710	1254.0	12044.0	10790.0	5.139935978232280
Ercc1	2.8054253657151000	0.48857006217121000	5.076021747281590	5844.0	12034.0	6190.0	4.58745168511038
Cfl2	2.821095488330260	0.545480631276901	5.051274840644920	6102.0	12028.0	5926.0	4.505794209368020
Mapk6	3.010225820196000	0.9390722142515540	5.04002624671916	7609.0	12025.0	4416.0	4.100954032467610
Vasn	2.5529517587463900	0.015303682448589200	5.039932508436450	2834.0	12024.0	9190.0	5.024628825987860
Gng12	3.005823036500500	0.9700621712099470	5.000937382827150	7707.0	12017.0	4310.0	4.030875211617200
Rhoc	2.5228897410405700	0.001721664275466280	4.993719535058120	1727.5	12016.0	10288.5	4.991997870782650
Farp1	2.517966197983240	0.0005738880918220950	4.985095613048370	1104.0	12013.0	10909.0	4.984521724956550
Tead1	2.511480376840410	0.0005738880918220950	4.9722534683164600	1104.0	12011.0	10907.0	4.971679580224640
Pdlim5	2.741940065331630	0.4720229555236730	4.966535433070870	5778.0	12009.0	6231.0	4.494512477547190
Nucb1	2.8814088907825600	0.7732185557149690	4.94750656167979	7055.0	12006.0	4951.0	4.174288005964820
Sept8	2.5649765658287200	0.17733142037302700	4.904949381327330	4338.0	11999.0	7661.0	4.727617960954310
Ltbp1	2.4611560857832700	0.0012434241989478700	4.871953505811770	1552.5	11992.0	10439.5	4.870710081612830
Fosl2	2.4209629314017900	0.015399330463892900	4.778496437945260	2837.0	11975.0	9138.0	4.7630971074813600
Fam129b	2.404156606542630	0.00392156862745098	4.756467941507310	2190.5	11971.0	9780.5	4.752546372879860
Rb1cc1	2.7661790465369500	0.7445241511238640	4.747469066366700	6930.0	11969.0	5039.0	4.00294491524284
Ank3	2.395729773232970	0.000860832137733142	4.742782152230970	1325.0	11968.0	10643.0	4.741921320093240
Fer	2.6409600908961800	0.5196556671449070	4.719910011248590	5991.0	11966.0	5975.0	4.200254344103690
F2r	2.3578563650996500	0.0011477761836441900	4.667510311211100	1501.0	11953.0	10452.0	4.666362535027460
Rcn3	2.3558206694124900	0.000860832137733142	4.663760779902510	1325.0	11951.0	10626.0	4.662899947764780
Sept9	2.7246603228708000	0.7549497847919660	4.655043119610050	6973.0	11949.0	4976.0	3.9000933348180800
Cdc42ep3	2.3823793968659800	0.0703012912482066	4.648293963254590	3621.0	11948.0	8327.0	4.577992672006390
Tspan9	2.3401032050371600	0.0031563845050215200	4.630389951256090	2065.0	11944.0	9879.0	4.627233566751070
Serpinb6a	2.505657340339910	0.36174079387852700	4.606767904012000	5287.0	11934.0	6647.0	4.245027110133470
Spon2	2.3268475121905000	0.0009564801530368250	4.606299212598430	1386.5	11933.0	10546.5	4.605342732445390
Asph	2.431520143918950	0.23175514108082300	4.587364079490060	4634.0	11930.0	7296.0	4.355608938409240
Ldhb	2.2997680253751800	0.0	4.553618297712790	0.0	11922.0	11922.0	4.553618297712790
Camk2d	2.2983004308100200	0.0012434241989478700	4.549493813273340	1552.5	11921.0	10368.5	4.5482503890743900
Acat2	2.4915021540500900	0.39253945480631300	4.548556430446190	5433.0	11920.0	6487.0	4.156016975639880
Plxna1	2.4326090044027800	0.2820659971305600	4.540213723284590	4881.0	11919.0	7038.0	4.2581477261540300
Crtap	2.723429437106470	0.8983261597321860	4.512092238470190	7473.0	11906.0	4433.0	3.6137660787380100
Ier2	2.5450930265587300	0.580105212816834	4.470847394075740	6258.0	11896.0	5638.0	3.890742181258910
Rcn1	2.443355583960610	0.37962697274031600	4.465879265091860	5374.0	11894.0	6520.0	4.086252292351550
Medag	2.2461771528665400	0.0003825920612147300	4.447131608548930	904.0	11886.0	10982.0	4.446749016487720
Fdx1	2.47299152582493	0.46542324246771900	4.440476190476190	5746.0	11885.0	6139.0	3.975052948008470
Cdk16	2.7262226009563000	0.989478718316595	4.428290213723290	7771.0	11881.0	4110.0	3.43881149540669
Emp3	2.430147232874120	0.3951219512195120	4.4245406824147000	5443.0	11877.0	6434.0	4.029418731195190
Igf2bp2	2.225583487194050	0.0006695361071257770	4.40607424071991	1179.5	11870.0	10690.5	4.405404704612780
Rhobtb3	2.2183401978885600	0.0013390722142515500	4.391076115485560	1602.5	11866.0	10263.5	4.389737043271310
Mfge8	2.2989632154523500	0.17914873266379700	4.376452943382080	4347.5	11863.0	7515.5	4.19730421071828
Piezo1	2.695923874449650	0.9838354854136780	4.373828271466070	7755.0	11861.0	4106.0	3.3899927860523900
Rhob	2.5080717701084100	0.6558584409373510	4.323303337082870	6558.5	11846.0	5287.5	3.6674448961455100
Tulp4	2.2882166358945200	0.2594930655188910	4.2764341957255300	4767.5	11833.0	7065.5	4.016941130206640
Anxa4	2.2672915779008700	0.22266857962697300	4.271091113610800	4586.0	11831.0	7245.0	4.048422533983830
Cav2	2.1505467973299200	0.0003825920612147300	4.257780277465320	904.0	11827.0	10923.0	4.2573976854041000
Adgrl2	2.221606779340060	0.1603060736489720	4.24175103112111	4245.0	11818.0	7573.0	4.081444957472140
Col16a1	2.141504521138100	0.0003825920612147300	4.239876265466820	904.0	11817.0	10913.0	4.239493673405600
F3	2.1334090801496	0.00028694404591104700	4.223940757405320	776.0	11813.0	11037.0	4.223653813359410
Lix1l	2.225157411352550	0.1895743663318990	4.220097487814020	4420.5	11811.0	7390.5	4.030523121482120
Sdc4	2.4819391184964300	0.7202295552367290	4.208473940757410	6826.0	11805.0	4979.0	3.488244385520680
Csf1	2.2624153766037000	0.30196078431372500	4.183727034120740	4976.0	11801.0	6825.0	3.8817662498070100
Ddr2	2.1085546560621100	0.0007651841224294600	4.1742594675665500	1254.0	11794.0	10540.0	4.173494283444130
Errfi1	2.106992377976610	0.0007651841224294600	4.1711661042369700	1254.0	11792.0	10538.0	4.170400920114540
Grb14	2.1062822515741100	0.00047824007651841200	4.170041244844400	1013.5	11791.0	10777.5	4.169563004767880
Fkbp10	2.1030156701226200	0.0009564801530368250	4.16310461192351	1386.5	11789.0	10402.5	4.162148131770470
Myh9	2.4942006343795900	0.8046867527498800	4.149981252343460	7178.5	11783.0	4604.5	3.3452944995935800
Pls3	2.2582019599488700	0.3612625538020090	4.1172665916760400	5282.0	11776.0	6494.0	3.756004037874030
Plscr3	2.199592860862570	0.25375418460067000	4.106580427446570	4741.0	11770.0	7029.0	3.8528262428459000
Cdh11	2.07304833593713	0.0	4.104705661792280	0.0	11769.0	11769.0	4.104705661792280
Ehd2	2.109927567106950	0.08493543758967000	4.094488188976380	3724.0	11764.0	8040.0	4.009552751386710
Snx9	2.2638356294087000	0.39971305595408900	4.090738657667790	5460.5	11761.5	6301.0	3.691025601713700
Nab2	2.0890025091132900	0.05270205643232900	4.084645669291340	3450.5	11760.0	8309.5	4.03194361285901
Fads2	2.0606447947734700	0.0021999043519847000	4.077990251218600	1855.5	11758.0	9902.5	4.075790346866610
Tceal8	2.057946314443970	0.0003825920612147300	4.0744281964754400	904.0	11756.0	10852.0	4.074045604414230
Prss23	2.0442645457558100	0.0	4.047712785901760	0.0	11745.0	11745.0	4.047712785901760
Cdsn	2.0740425129006300	0.08369201339072210	4.0246531683539600	3714.0	11739.0	8025.0	3.9409611549632300
Nsdhl	2.3617383894333200	0.688857006217121	4.00121859767529	6700.0	11731.5	5031.5	3.312361591458170
Nfic	2.0450220139184800	0.08024868483978960	3.9705661792276000	3690.0	11725.0	8035.0	3.890317494387810
Prnp	2.018842020546320	0.05270205643232900	3.9457255343082100	3450.5	11719.0	8268.5	3.8930234778758800
Sdc2	1.9868389906736700	0.000860832137733142	3.933164604424450	1325.0	11713.0	10388.0	3.932303772286710
Tsen34	2.3564361122946600	0.7499760879961740	3.9308211473565800	6951.5	11712.0	4760.5	3.1808450593604100
Gja1	2.1084126307816100	0.25652797704447600	3.9233220847394100	4756.5	11709.0	6952.5	3.6667941076949300
Cd34	1.9781754485631800	0.0	3.916854143232100	0.0	11706.0	11706.0	3.916854143232100
Map1b	1.9806845618520100	0.005547584887613580	3.9163854518185200	2366.0	11705.0	9339.0	3.910837866930910
Igf1r	1.9778913980021800	0.000860832137733142	3.915448068991380	1325.0	11704.0	10379.0	3.914587236853640
Mmp14	1.964730388675850	0.00028694404591104700	3.8899512560929900	776.0	11690.0	10914.0	3.8896643120470800
Klf6	2.115655920087110	0.30942132950741300	3.8858267716535400	5024.5	11688.0	6663.5	3.5764054421461300
Ncam1	1.9591914027363500	0.001052128168340510	3.878233970753660	1443.0	11680.0	10237.0	3.8771818425853200
Zmynd11	1.9585286180940200	0.0013390722142515500	3.8766404199475100	1602.5	11679.0	10076.5	3.875301347733260
Anln	2.246887279269040	0.5877570540411290	3.87289088863892	6284.0	11678.0	5394.0	3.2851338345977900
Rab12	2.326090044027840	0.7700621712099470	3.8510498687664000	7037.5	11670.0	4632.5	3.080987697556460
Dock7	1.9231643232495400	0.0011477761836441900	3.8068053993250800	1501.0	11649.0	10148.0	3.8056576231414400
Smo	1.9168678691473700	0.00047824007651841200	3.794994375703040	1013.5	11641.0	10627.5	3.7945161356265200
Cdkn1a	1.9228802726885400	0.016260162601626000	3.79143232095988	2868.5	11639.0	8770.5	3.775172158358250
Ldlr	1.9305496378355300	0.036920133907221400	3.7863704536932900	3264.0	11636.0	8372.0	3.749450319786070
Slc2a1	2.324906500023670	0.8355810616929700	3.7844956880390000	7285.0	11635.0	4350.0	2.9489146263460300
Kirrel	1.9113762249680400	0.0007651841224294600	3.7838395200599900	1254.0	11634.0	10380.0	3.7830743359375600
Mt1	1.8954220517918900	0.0032520325203252000	3.7498125234345700	2080.0	11616.5	9536.5	3.7465604909142500
Qsox1	2.0160961984566600	0.24705882352941200	3.7498125234345700	4710.0	11616.5	6906.5	3.502753699905160
Blvrb	2.309899162050850	0.8507890961262550	3.7398762654668200	7336.0	11614.0	4278.0	2.889087169340560
Hdac7	2.1933910902807400	0.6224772835963650	3.7329396325459300	6415.5	11610.0	5194.5	3.110462348949570
Pcdhgc3	1.8827818018273900	0.003825920612147300	3.7242219722534700	2175.0	11605.0	9430.0	3.720396051641320
Fzd2	1.8796099038962300	0.0	3.7216910386201700	0.0	11604.0	11604.0	3.7216910386201700
Rgmb	2.093736685129950	0.45643232902917300	3.698350206224220	5703.0	11594.0	5891.0	3.2419178771950500
Ndrg1	1.921649386924210	0.10980392156862700	3.6973190851143600	3912.0	11593.0	7681.0	3.587515163545730
Slc25a24	1.8653600340860700	0.0009564801530368250	3.692538432695910	1386.5	11591.0	10204.5	3.6915819525428800
Vat1	1.929318752071200	0.13438546150167400	3.6884139482564700	4071.0	11589.0	7518.0	3.554028486754790
Sh3pxd2a	1.892060786820050	0.06398852223816360	3.6836332958380200	3554.0	11585.0	8031.0	3.6196447735998600
Myl6	2.2537044927330400	0.7975131516021040	3.6808211473565800	7157.5	11584.0	4426.5	2.8833079957544800
Scarb1	2.0623490981394700	0.42257293161166900	3.669385076865390	5553.0	11582.0	6029.0	3.246812145253720
Ddah1	1.8495478861904100	0.00047824007651841200	3.6616985376827900	1013.5	11575.5	10562.0	3.6612202976062700
Anxa6	1.9771812715996800	0.2583452893352460	3.6616985376827900	4762.5	11575.5	6813.0	3.4033532483475400
Atrnl1	2.1561331250295900	0.6337637494022000	3.648106486689160	6468.0	11564.0	5096.0	3.014342737286960
Zfhx4	1.8402689011977500	0.011190817790530800	3.632827146606670	2696.0	11559.0	8863.0	3.6216363288161400
Ext1	1.9843772191450100	0.3248206599713060	3.610798650168730	5109.5	11546.0	6436.5	3.2859779901974200
Litaf	1.9060266060692100	0.1765662362505980	3.6009561304836900	4333.5	11543.0	7209.5	3.4243898942330900
Ppfibp1	2.1643705912985800	0.7257771401243430	3.5742407199100100	6856.0	11531.0	4675.0	2.848463579785670
Mcfd2	2.1327936372674300	0.6979435676709710	3.538995125609300	6744.0	11519.0	4775.0	2.8410515579383300
Esyt2	2.1663116034654200	0.7694882831181250	3.5352455943007100	7036.0	11516.0	4480.0	2.765757311182590
Cd44	1.78677271220944	0.005930176948828310	3.5320584926884100	2394.0	11514.0	9120.0	3.5261283157395900
Map1lc3a	2.0062017705818300	0.4500239120038260	3.5313085864267000	5674.5	11513.0	5838.5	3.0812846744228700
Rrbp1	2.1330776878284300	0.7296987087517930	3.5084364454443200	6869.0	11502.0	4633.0	2.778737736692530
Twsg1	1.9833357004213400	0.4292682926829270	3.506374203224600	5588.0	11500.0	5912.0	3.07710591054167
Lamb1	1.779198030582780	0.022381635581061700	3.5009373828271500	3003.5	11498.0	8494.5	3.4785557472460800
Fscn1	1.7670311982199500	0.0026781444285031100	3.496156730408700	1976.0	11495.0	9519.0	3.493478585980200
Arhgef25	1.8113904274960900	0.09909134385461500	3.489501312335960	3834.5	11491.0	7656.5	3.390409968481340
Mast2	2.2186242484495600	0.9254901960784310	3.485939257592800	7569.5	11489.0	3919.5	2.56044906151437
Itgb5	1.7591251242721200	0.0005738880918220950	3.482564679415070	1104.0	11486.0	10382.0	3.481990791323250
Matn2	1.748709937035460	0.0006695361071257770	3.461848518935130	1179.5	11477.0	10297.5	3.4611789828280100
Cavin3	1.7379160157174600	0.0	3.441132358455190	0.0	11467.0	11467.0	3.441132358455190
Tnfrsf1a	1.7320929792169700	0.0013390722142515500	3.4282902137232800	1602.5	11461.0	9858.5	3.426951141509030
Fads1	2.0561946693178100	0.6591104734576760	3.42538432695913	6570.0	11459.0	4889.0	2.7662738535014500
Rin1	1.7577522132272900	0.06054519368723100	3.421072365954260	3517.5	11455.0	7937.5	3.360527172267030
Sdc1	1.7809023339487800	0.11917742706838800	3.409448818897640	3977.5	11446.0	7468.5	3.2902713918292500
Evl	1.987407091795670	0.549976087996174	3.396137982752160	6127.0	11438.0	5311.0	2.846161894755980
Hspb11	2.085688585901620	0.7489239598278340	3.3957630296213000	6947.5	11436.5	4489.0	2.646839069793460
Tpbg	1.709842351938650	0.0	3.385545556805400	0.0	11433.0	11433.0	3.385545556805400
Emp2	1.702835771433980	0.0005738880918220950	3.3711098612673400	1104.0	11426.0	10322.0	3.3705359731755200
Trio	1.6991904559011500	0.0031563845050215200	3.361361079865020	2065.0	11423.0	9358.0	3.3582046953600000
Ptgs1	1.697012734933490	0.000860832137733142	3.3592988376452900	1325.0	11421.0	10096.0	3.358438005507560
Add1	2.0908014959996200	0.8068866571018650	3.3490813648294000	7183.0	11416.0	4233.0	2.542194707727530
Ahnak2	1.6910003313923200	0.0009564801530368250	3.347300337457820	1386.5	11414.0	10027.5	3.346343857304780
Asap1	1.955972163045020	0.5510282161645150	3.33286464191976	6130.0	11407.0	5277.0	2.7818364257552500
Gna11	1.8901671164133900	0.42525107604017200	3.3258342707161600	5567.0	11402.0	5835.0	2.9005831946759900
Cd9	1.6789755243099900	0.001912960306073650	3.3225534308211500	1773.0	11398.0	9625.0	3.3206404705150700
Tes	1.8989726838043800	0.4468675274988040	3.322084739407570	5660.0	11396.0	5736.0	2.8752172119087700
Wwtr1	1.6756142593381600	0.0023912003825920600	3.315429321334830	1913.0	11395.0	9482.0	3.313038120952240
Cpe	1.663826161056670	0.0	3.2944319460067500	0.0	11386.0	11386.0	3.2944319460067500
Msrb3	1.662405908251670	0.0013390722142515500	3.2903074615673000	1602.5	11385.0	9782.5	3.2889683893530500
Nmt2	2.048572645930980	0.7974175035868010	3.2747469066366700	7156.0	11378.0	4222.0	2.47732940304987
Mast4	1.9004876201297200	0.5080822572931610	3.2650918635170600	5941.0	11375.0	5434.0	2.7570096062239000
Osmr	1.648960848364340	0.0007651841224294600	3.2642482189726300	1254.0	11374.0	10120.0	3.2634830348502000
Rdx	1.648960848364340	0.001912960306073650	3.2631233595800500	1773.0	11372.0	9599.0	3.261210399273980
Igsf10	1.6477773043601800	0.00047824007651841200	3.262185976752910	1013.5	11371.0	10357.5	3.2617077366763900
Sub1	1.948823557259860	0.6088952654232430	3.2619985001874800	6361.0	11370.0	5009.0	2.653103234764230
Lamc1	1.7270274108791400	0.18144428503108600	3.24175103112111	4362.0	11363.0	7001.0	3.060306746090020
Tmem65	1.7093689343369800	0.15762792922046900	3.230127484064490	4222.5	11358.0	7135.5	3.0724995548440200
Lima1	1.6921365336363200	0.13151602104256300	3.2215973003374600	4056.0	11353.0	7297.0	3.0900812792948900
Cd109	1.6237276901955200	0.0007651841224294600	3.2142857142857100	1254.0	11349.0	10095.0	3.2135205301632800
Mxra8	1.8918240780192200	0.5461501673840270	3.2106299212598400	6106.0	11346.0	5240.0	2.664479753875820
Ctnnd1	1.6296927519765200	0.01673840267814440	3.2104424446944100	2885.0	11345.0	8460.0	3.193704042016270
Lhfp	1.6169578184916900	0.0	3.201631046119240	0.0	11340.0	11340.0	3.201631046119240
Mical2	1.6123656677555300	0.0006695361071257770	3.1918822647169100	1179.5	11338.0	10158.5	3.1912127286097800
Glrx	1.943000520759360	0.6716403634624580	3.188976377952760	6629.0	11336.0	4707.0	2.517336014490300
Cyfip1	1.8959901529138900	0.5785748445719750	3.187101612298460	6248.5	11334.0	5085.5	2.6085267677264900
Tspan11	1.6094304786252000	0.0	3.1867266591676000	0.0	11333.0	11333.0	3.1867266591676000
Igf2r	1.8083132130852600	0.40679100908656100	3.1818522684664400	5484.0	11331.0	5847.0	2.7750612593798800
Nfib	1.6024712398807000	0.0005738880918220950	3.172384701912260	1104.0	11322.0	10218.0	3.171810813820440
Fam114a1	1.5987785825877000	0.003443328550932570	3.1622609673790800	2115.5	11317.0	9201.5	3.158817638828150
Fermt2	1.5948492164938700	0.0016260162601626000	3.1562617172853400	1697.0	11312.0	9615.0	3.154635701025180
Palm	1.7140557685934800	0.25327594452415100	3.145669291338580	4739.0	11306.0	6567.0	2.8923933468144300
Adamts1	1.5852861809402100	0.0	3.138920134983130	0.0	11303.0	11303.0	3.138920134983130
Afdn	1.9343369786488700	0.7287422285987570	3.1158605174353200	6863.0	11292.0	4429.0	2.3871182888365600
Scd1	1.991099749088670	0.8535628885700620	3.1059242594675700	7346.5	11287.0	3940.5	2.2523613708975000
Wwc2	1.567959096719220	0.001052128168340510	3.1035808023997	1443.0	11285.0	9842.0	3.1025286742313600
Chmp3	1.8370023197462500	0.5486370157819230	3.0996437945256800	6118.0	11282.0	5164.0	2.551006778743760
Itgav	1.7185532358093100	0.31190817790530800	3.0971128608923900	5039.0	11280.0	6241.0	2.78520468298708
Sfxn3	1.682668181602990	0.2408417025346720	3.0957067866516700	4675.0	11279.0	6604.0	2.8548650841170000
Dst	1.5579226435638900	0.0023912003825920600	3.0823959505061900	1913.0	11272.0	9359.0	3.0800047501235900
Atp10a	1.5523363158642200	0.00047824007651841200	3.0732095988001500	1013.5	11268.0	10254.5	3.0727313587236300
Aldh1l2	1.5516735312218900	0.001052128168340510	3.071334833145860	1443.0	11266.0	9823.0	3.0702827049775200
Col4a2	1.5402641670217300	0.0012434241989478700	3.0485564304461900	1552.5	11248.5	9696.0	3.047313006247250
Fgfr1	1.5356246745254000	0.001912960306073650	3.038713910761160	1773.0	11243.0	9470.0	3.0368009504550800
Tnk2	1.8699995265824000	0.6848397895743660	3.031496062992130	6682.0	11239.0	4557.0	2.34665627341776
Asah1	1.8385645978317500	0.6236250597800100	3.029246344206970	6425.0	11236.5	4811.5	2.4056212844269600
Dag1	1.6813899540784900	0.31525585844093700	3.0202474690663700	5057.5	11230.0	6172.5	2.704991610625430
Ccdc80	1.516640628698580	0.0	3.0029996250468700	0.0	11218.0	11218.0	3.0029996250468700
