## Supplemental Table 4 for "A lack of distinct cell identities in single-cell measurements: revisiting Waddington’s landscape"

### Sheet: Sparsity
Dataset	Feature set	Steps in CPM log PCA space?	Fraction 0s	UMI/gene/cell
A20 & NIH3T3	all genes	YES	0.648791	2.99482
	HVGs	YES	0.649324	5.59561
A20 & NIH3T3 50%	all genes	YES	0.748337	2.09019
A20 & NIH3T3 50%	HVGs	YES	0.77	0.78
A20 & NIH3T3 20%	all genes	NO	0.858891	1.50889
A20 & NIH3T3 20%	HVGs	YES	0.87	0.31
A20 & NIH3T3 10%	all genes	NO	0.916605	1.29288
A20 & NIH3T3 10%	HVGs	YES	0.92	0.15
A20 & NIH3T3 5%	all genes	NO	0.953429	1.17032
A20 & NIH3T3 5%	HVGs	NO	0.95	0.07
Jurkat & Raji cell lines (B & T)	all genes	YES	0.821354	3.47829
	HVGs	YES	0.718915	2.55589
Lymphocytes	all genes	YES	0.981649	2.42297
	HVGs	YES	0.959574	3.86995
Mouse Bladder	all genes	NO	0.918799	3.60732
	HVGs	NO	0.799529	5.35092
Mouse Brain	all genes	NO	0.866883	2.65974
	HVGs	NO	0.811188	4.2804
C. elegans (annotated cells)	all genes	NO	0.954275	2.34983
	HVGs	NO	0.965336	4.89322
V3 PBMC	all genes	NO	0.937099	3.27771
	HVGs	YES	0.949925	7.01061
Mouse Kidney	all genes	NO	0.935992	2.58195
	HVGs	NO	0.940224	3.14692
Hydra vulgaris	all genes	NO	0.91014	3.03191
	HVGs	NO	0.927566	5.13225
P0 Mouse one well	all genes	NO	0.955028	1.82187
	HVGs	NO	0.960349	2.92427
Arabidopsis root	all genes	NO	0.82176	4.824
	HVGs	NO	0.891156	6.80823
Citeseq Lymph Protein	citeseq genes	NO	0.947363	3.29143
	proteins	NO	0.0742508	102.063
Abseq PBMC protein (Bone_Marrow)	mRNA	YES	0.714046	13.3779
	proteins	YES	0.0354703	58.8938
PBMC BD Rhap	BD Rhap genes	NO	0.871258	3.57782
	BD Rhap proteins	NO	0.11	56.55
CosMx Pancreas	all genes	NO	0.971174	2.55113
	HVGs	NO	0.96746	7.39633
MCF10A MERFISH	merfish genes	NO	0.527219	9.24
TBI MERFISH	all genes	NO	0.754045	4.70067
	marker genes	NO	0.70296	4.68009
MERFISH Brain	merfish genes	NO	0.840109	4.18742
v3 e18 heart	all genes	YES	0.876767	3.51089
	HVGs	NO	0.935542	6.46591
v3 neurons	all genes	NO	0.850814	2.54931
	HVGs	NO	0.900581	4.29799
jellyfish	all genes	NO	0.958209	3.44835
	HVGs	NO	0.974395	8.68422
